# Epigenetic conditioning improves sequence-based modeling of gene regulation across cell types and alleles

**DOI:** 10.64898/2026.06.02.729723

**Authors:** Oberon Dixon-Luinenburg, Ayesha Bajwa, Mitchell R. Vollger, Andrew B. Stergachis, Aaron Streets, Nilah M. Ioannidis

**Affiliations:** UC Berkeley–UCSF Graduate Program in Bioengineering, University of California, Berkeley, Berkeley, CA, USA; Center for Computational Biology, University of California, Berkeley, Berkeley, CA, USA; Department of Electrical Engineering and Computer Sciences, University of California, Berkeley, Berkeley, CA, USA; Department of Human Genetics and Utah Center for Genetic Discovery, University of Utah, Salt Lake City, UT, USA; Division of Medical Genetics, Department of Medicine, University of Washington, Seattle, WA, USA; Department of Genome Sciences, University of Washington, Seattle, WA, USA; Brotman Baty Institute for Precision Medicine, Seattle, WA, USA; Department of Bioengineering, University of California, Berkeley, Berkeley, CA, USA; Biohub, San Francisco, CA, USA; Department of Applied Mathematics, University of California, Santa Cruz, Santa Cruz, CA, USA

**Keywords:** genomic deep learning, epigenetics, CpG methylation, conditioning, sequence-to-activity, long-read sequencing

## Abstract

Epigenetic state modulates gene regulation in a manner not always predictable from DNA sequence alone, yet current genomic deep learning models do not leverage epigenetic state as input. We present MethylSeqNet, a model that conditions pretrained sequence embeddings on CpG methylation, a stable epigenetic mark increasingly available from long-read sequencing data. Using a novel conditioning mechanism enabling scalability and interpretability, MethylSeqNet improves predictions in cases where differential epigenetic state drives regulatory variation. We show improvements over a sequence-only baseline for cell-type-specific chromatin accessibility and transcription. Epigenetic conditioning enables prediction of phenomena not encoded in allele sequence, including parent-of-origin imprinting, random monoallelic activity, and X-inactivation. We highlight a promising application of methylation conditioning by predicting the effects of a structural rearrangement in one rare disease patient case study. In silico motif insertion analysis confirms that MethylSeqNet learns methylation-dependent regulatory grammar, establishing a paradigm for integrating epigenetic information into genomic deep learning with immediate applications in rare disease interpretation.
