## Supplementary Table 1 for "Epigenetic conditioning improves sequence-based modeling of gene regulation across cell types and alleles"

### Sheet: Cell Type Mappings
data_type	track_index	input_index	methylation_label	output_label	match_score	methyl_read_depth	Conditioned pretrained Borzoi Pearson correlation	Conditioned pretrained Borzoi differential Pearson correlation	Unconditioned pretrained Borzoi Pearson correlation	Unconditioned pretrained Borzoi differential Pearson correlation
ATAC-seq	0	0	Pancreas-Acinar	['Acinar']	5	133.22	0.878274	0.727417	0.807836	0.499828
ATAC-seq	1	1	Adipocytes	['Adipocyte']	5	96.36	0.835267	0.639194	0.818272	0.608635
ATAC-seq	3	2	Pancreas-Alpha	['Alpha 1', 'Alpha 2']	5	91.89	0.872688	0.749359	0.812129	0.592831
ATAC-seq	4	3	Lung-Alveolar-Endothel	['Alveolar Cap Endo']	5	106.4	0.816819	0.582995	0.799987	0.546958
ATAC-seq	5	4	Lung-Alveolar-Epithel	['Alveolar Type 1', 'Alveolar Type 2']	3	116.32	0.871837	0.611252	0.83303	0.42823
ATAC-seq	7	5	Lung-Alveolar-Macrophages	['Macrophage Gen or Alv']	3	67.84	0.889758	0.768185	0.869533	0.712447
ATAC-seq	9	6	Coronary-Artery-Smooth-Muscle	['Vasc Sm Muscle 1', 'Vasc Sm Muscle 2']	3	33.1	0.880241	0.610446	0.868706	0.586331
ATAC-seq	11	8	Blood-B-Mem	['Memory B']	5	42.94	0.815838	0.701649	0.796282	0.627956
ATAC-seq	12	9	Breast-Basal-Epithel	['Mammary Basal Epi']	5	95.88	0.853272	0.624132	0.830792	0.582605
ATAC-seq	14	10	Pancreas-Beta	['Beta 1', 'Beta 2']	5	78.99	0.854344	0.731748	0.783874	0.578736
ATAC-seq	15	11	Lung-Bronchus-Epithel	['Cilliated']	5	118.68	0.685602	0.4113	0.668669	0.379284
ATAC-seq	17	12	Bronchus-Smooth-Muscle	['Sm Ms General']	2	27.94	0.725536	0.89575	0.715857	0.878395
ATAC-seq	19	13	Heart-Cardiomyocyte	['V Cardiomyocyte', 'A Cardiomyocyte']	4	114.02	0.865458	0.686359	0.824025	0.585163
ATAC-seq	21	14	Pancreas-Delta	['Delta Gamma']	2	70.39	0.834654	0.682573	0.781124	0.559586
ATAC-seq	22	15	Pancreas-Duct	['Ductal']	5	106.21	0.872631	0.695507	0.83615	0.56614
ATAC-seq	23	16	Aorta-Endothel	['Endothelial General 1', 'Endothelial General 2', 'Endothelial General 3']	2	57.03	0.876342	0.673035	0.858854	0.60941
ATAC-seq	25	17	Heart-Fibroblasts	['Cardiac Fibroblast']	5	112.43	0.86745	0.659405	0.847478	0.610394
ATAC-seq	28	19	Liver-Hepatocytes	['Hepatocyte']	5	209.48	0.823346	0.721016	0.766788	0.623369
ATAC-seq	30	20	Lung-Interstitial-Macrophages	['Macrophage General']	2	104.86	0.884314	0.752655	0.870417	0.697174
ATAC-seq	32	21	Pancreas-Islet-Endothel	['Endothelial General 1', 'Endothelial General 2', 'Endothelial General 3']	2	29.76	0.871202	0.643072	0.859099	0.600732
ATAC-seq	34	22	Epidermal-Keratinocytes	['Keratinocyte 1', 'Keratinocyte 2']	4	31.24	0.802052	0.668755	0.785203	0.643908
ATAC-seq	36	23	Colon-Left-Epithelial	['Colon Epithelial 1', 'Colon Epithelial 2', 'Colon Epithelial 3']	4	0	0.838211	0.724	0.79713	0.627042
ATAC-seq	37	24	Breast-Luminal-Epithel	['Mammary Luminal Epi 1', 'Mammary Luminal Epi 2']	4	81.27	0.887819	0.664962	0.861526	0.560115
ATAC-seq	39	25	Liver-Macrophages	['Macrophage General']	2	40.4	0.877814	0.729989	0.870668	0.698379
ATAC-seq	42	27	Skeletal-Muscle	['Type I Skeletal Myocyte', 'Type II Skeletal Myocyte']	4	66.67	0.801278	0.58843	0.774395	0.535565
ATAC-seq	44	28	Blood-NK	['Natural Killer T']	5	82.6	0.829035	0.707622	0.803308	0.6339
ATAC-seq	46	29	Neuron	['GABA 1', 'GABA 2', 'Enteric Neuron']	4	308.38	0.801871	0.667242	0.787945	0.651173
ATAC-seq	48	30	Oligodendrocytes	['Oligodendrocyte']	5	119.83	0.792252	0.67253	0.759396	0.597979
ATAC-seq	50	32	Lung-Pleura	['Mesothelial']	1	30.02	0.831484	0.465348	0.824943	0.49652
ATAC-seq	51	33	Prostate-Smooth-Muscle	['Sm Ms General']	3	29.27	0.72645	0.895883	0.720362	0.883069
ATAC-seq	54	36	Blood-T-Naive-CD4	['Naive T']	3	32.01	0.838442	0.596987	0.832541	0.563294
ATAC-seq	56	37	Blood-T-Naive-CD8	['Naive T']	3	42.82	0.838689	0.59809	0.834022	0.572901
ATAC-seq	58	39	Saphenous-Vein-Endothel	['Endothelial Exocrine']	2	98.28	0.725784	0.542222	0.713392	0.525366
ATAC-seq	60	40	Gastric-antrum-Endocrine	['Chief']	1	36.52	0.846226	0.661438	0.804882	0.544232
ATAC-seq	61	41	Small-int-Epithel	['Enterocyte', 'SI Goblet']	4	123.86	0.856508	0.73304	0.823048	0.652826
CAGE-seq	2	1	Adipocytes	['CNhs12494', 'CNhs11371']	5	96.36	0.743029	0.397765	0.741697	0.409651
CAGE-seq	6	4	Lung-Alveolar-Epithel	['CNhs11325', 'CNhs12084']	5	116.32	0.774216	0.519055	0.761487	0.509836
CAGE-seq	8	5	Lung-Alveolar-Macrophages	['CNhs10861', 'CNhs11899', 'CNhs12003']	2	67.84	0.749554	0.416644	0.745626	0.391421
CAGE-seq	10	7	Blood-B	['CNhs12343', 'CNhs12352', 'CNhs12354']	4	126.94	0.730673	0.480715	0.732775	0.464174
CAGE-seq	13	9	Breast-Basal-Epithel	['CNhs11382']	4	95.88	0.782309	0.365453	0.779245	0.385345
CAGE-seq	16	11	Lung-Bronchus-Epithel	['CNhs11327']	5	118.68	0.743625	0.463991	0.729733	0.472738
CAGE-seq	18	12	Bronchus-Smooth-Muscle	['CNhs11328', 'CNhs12348']	5	27.94	0.764486	0.462537	0.756234	0.424652
CAGE-seq	20	13	Heart-Cardiomyocyte	['CNhs12341', 'CNhs12350']	5	114.02	0.729926	0.324425	0.728499	0.298341
CAGE-seq	24	16	Aorta-Endothel	['CNhs10838', 'CNhs11085', 'CNhs11305', 'CNhs11309']	5	57.03	0.760003	0.425428	0.754091	0.40361
CAGE-seq	26	17	Heart-Fibroblasts	['CNhs12498']	5	112.43	0.760543	0.431676	0.751072	0.399724
CAGE-seq	27	18	Kidney-Glomerular-Endothel	['CNhs12074', 'CNhs12086', 'CNhs12624']	5	104.61	0.774322	0.415587	0.768295	0.415461
CAGE-seq	29	19	Liver-Hepatocytes	['CNhs12340', 'CNhs12349', 'CNhs12626']	5	209.48	0.673649	0.55672	0.641344	0.572902
CAGE-seq	31	20	Lung-Interstitial-Macrophages	['CNhs10861', 'CNhs11899', 'CNhs12003']	2	104.86	0.748532	0.407565	0.746253	0.397721
CAGE-seq	33	21	Pancreas-Islet-Endothel	['CNhs10877']	2	29.76	0.776142	0.444601	0.778241	0.429515
CAGE-seq	35	22	Epidermal-Keratinocytes	['CNhs10879', 'CNhs11064']	4	31.24	0.778523	0.357901	0.77544	0.364215
CAGE-seq	38	24	Breast-Luminal-Epithel	['CNhs11382']	4	81.27	0.782176	0.363217	0.777487	0.37935
CAGE-seq	40	25	Liver-Macrophages	['CNhs10861', 'CNhs11899', 'CNhs12003']	2	40.4	0.747346	0.39318	0.746059	0.398055
CAGE-seq	41	26	Blood-Monocytes	['CNhs13224', 'CNhs13541', 'CNhs13216', 'CNhs13207', 'CNhs13208']	4	76.16	0.744451	0.500423	0.752922	0.511409
CAGE-seq	43	27	Skeletal-Muscle	['CNhs10869']	5	66.67	0.770772	0.442636	0.770054	0.433538
CAGE-seq	45	28	Blood-NK	['CNhs10859']	5	82.6	0.741724	0.502612	0.742632	0.492471
CAGE-seq	47	29	Neuron	['CNhs12338', 'CNhs12726', 'CNhs13815']	5	308.38	0.746398	0.489965	0.754298	0.548284
CAGE-seq	49	31	Bone-Osteoblasts	['CNhs11078', 'CNhs11311']	5	33.47	0.759055	0.458689	0.746223	0.398943
CAGE-seq	52	34	Blood-T-CD4	['CNhs10853', 'CNhs11955']	4	90.52	0.733353	0.506866	0.728861	0.492498
CAGE-seq	53	35	Blood-T-CD8	['CNhs10854', 'CNhs11956']	4	82.38	0.729257	0.497449	0.72475	0.485123
CAGE-seq	55	36	Blood-T-Naive-CD4	['CNhs13223', 'CNhs13202', 'CNhs13512']	5	32.01	0.73924	0.501351	0.739452	0.500567
CAGE-seq	57	38	Kidney-Tubular-Epithel	['CNhs11330', 'CNhs12087', 'CNhs12120']	4	100.66	0.787324	0.49572	0.780539	0.482346
CAGE-seq	59	39	Saphenous-Vein-Endothel	['CNhs12497']	4	98.28	0.719532	0.388562	0.709037	0.365892
CAGE-seq	62	41	Small-int-Epithel	['CNhs10875']	4	123.86	0.799747	0.498623	0.793148	0.488875
